# Heterochronic scaling of neurogenesis for species-specific dosing of cortical excitatory subtypes

**DOI:** 10.1101/2025.04.10.648214

**Authors:** Yuki Y. Yamauchi, Xuanhao D. Sheu, Rafat Tarfder, Takuma Kumamoto, Jun Hatakeyama, Haruka Sato, Pauline Rouillard, Merve Bilgic, Shuto Deguchi, Tomonori Nakamura, Yusuke Kishi, Kazuo Emoto, Ikuo K. Suzuki

## Abstract

Mammals share a laminar cerebral cortex, with excitatory neuron subtypes organized in distinct layers. Although this framework is conserved, subtype balance varies markedly between species due to unknown mechanisms. This study shows that species-specific neuronal composition arises from non-uniform scaling of the temporal dynamics of neurogenesis. Comparative histology of eight mammalian species revealed a significant, rat-specific expansion of the cortical deeper layer (DL). This species difference results from a specific extension of the early neurogenetic phase for DL neuron production before transitioning to the upper layer (UL) in rats, as confirmed by birthdating and single-cell transcriptomics. The duration of DL neuron production is regulated by a genetic program controlling progenitor aging, including canonical Wnt signaling. Comparative single-cell transcriptomics revealed that cortical progenitors in rats exhibit significantly elevated Wnt ligand expression. Thus, while sequential cortical neurogenesis is conserved, its progression is non-uniformly scaled in each species. Such precise heterochronic fine-tuning allows evolutionary refinement of cellular configuration without drastic remodeling of the conserved corticogenesis program.

**Teaser:** Differential temporal progression of neural progenitor program contributes to species-specific cellular composition of mammalian cerebral cortex
