## Supplementary material for "Heterochronic scaling of neurogenesis for species-specific dosing of cortical excitatory subtypes": Key Resource Table

### Sheet: Sheet 1
	Source	IDENTIFIER	RRID
Bacterial and Virus Strains
pCMV-VSV-G	Addgene	8454	Addgene_8454
pUMVC	Addgene	8449	Addgene_8449
pRC-2A-EGFP	kind gift from Dr. Pierre Vanderhaeghen and Ryohei Iwata		N/C
pRC-mCherry	in this study	N/C	N/C
pCAG-IRES-GFP	GenScript Inc.	N/C	N/C
pHes7-AchillesHes7	addgene	153528	Addgene_153528
Chemicals, Peptides, and Recombinant Proteins
Opti-MEM	gibco	31985-062	N/A
X-tremeGENE	Merck	6366236001	N/A
0.45 µm filter	sartorius	17598k	N/A
D-PBS	Nakarai	14249-95	N/A
Sucrose	Fujifilm	196-00015	N/A
isoflurane	Viatris Inc.	114133403	N/A
Grass capillary	Harvard apparatus	300066	N/A
glycerol mounting medium	DAKO	C0563	N/A
Normal donkey serum	Jackson ImmunoResearch	017-000-121	N/A
Bovine Serum Albumin FractionⅤ	Merck	10735086001	N/A
5-ethynyl-2'-deoxyuridine	Fujifilm	052-08843	N/A
Click-iT™ Plus EdU Cell Proliferation Kit for Imaging, Alexa Fluor™ 488 dye	Thermo Fisher Scientific	C10637	N/A
Cubic trial kit	Tokyo Chemical Industry Co.	C3942	N/A
µ-Dish 35 mm, high Glass Bottom	Ibidi	81158	N/A
HBSS	Sigma	H6648-500ML	N/A
Papaine	Sigma	76216-50MG	N/A
DNase	Sigma	D4513	N/A
EDTA	Sigma	D4513-1VL	N/A
BSA Fraction V 7.5%	Gibco	15260-037	N/A
µ-Dish 35 mm Quad	ibidi	80416	N/A
RNAscopeTM Multiplex Fluorescent Detection Kit V2 (Kit Components)	ADC	323110	N/A
RNAscope TSA Buffer Pack 3BOTTLE	ADC	322810	N/A
TSA Vivid Fluorophore 520	ACD	323271	N/A
Deposited Data
Gene expression data used	Daniela J. Di Bella et al., Nature, 2021	https://pmc.ncbi.nlm.nih.gov/articles/PMC9006333/	N/A
Experimental Models: Organisms/Strains
Mouse: ICR (CD1)	Japan SLC,Inc.	N/A	N/A
Rat: Wistar ST	Japan SLC,Inc.	N/A	N/A
Recombinant DNA
pLPGK-H2B-mCherry	in this study	N/A	N/A
pLC-mCherry	in this study	N/A	N/A
pCAG-EGFP	in this study	N/A	N/A
Probe for RNAscope
RNAscope™ Probe- Rn-Axin2-C2	ADC	463881-C2	N/A
Software and Algorithms
Fiji/ImageJ (Version 1.0)	Fiji	N/A	SCR_002285
GraphPad Prism (Version 10.2.3)	N/A	N/A	SCR_002798
Microsoft Excel	Microsoft Inc. USA	N/A	SCR_016137
Other
sccaning fluorescent microscope	Keyence	BZ-X800	SCR_023617
confocal microscope	Olympus	FV3000	SCR_017015
electroporator NEPA21 TypeⅡ	Nepa Gene	N/A	N/A
tweezer electrodes	Nepa Gene	CUY650P5	N/A
vibratome	Leica	VT1200S	SCR_018453
