## Supplementary Table 1 for "Heterochronic scaling of neurogenesis for species-specific dosing of cortical excitatory subtypes"

### Sheet: Primary antibody
	target	concentration	host species	manufacture	catalog #	RRID
1	GFP	1:1000	chicken	Abeam	ab13970	AB_300798
2	RFP	1:1000	rabbit	Rockland	600-401-379	AB_2209751
3	Vglut2	1:250	rat	Synaptic systems	135403	AB_887883
4	Ctip2	1:500	rat	Abcam	ab18465	AB_2064130
5	Satb2	1:500	mouse	Abcam	ab51502	AB_882455
6	Satb2	1:1000	rabbit	Abcam	ab34735	AB_2301417
7	Olig2	1:1000	goat	R&D systems	AF2418-SP	AB_2157554
8	Tbr1	1:1000	rabbit	Abcam	ab183032	AB_2936859
9	Pax6	1:1000	rabbit	MBL	PD022	AB_1520876
10	β3tublin	1:1000	mouse	Covance	MMS-435P	AB_2313773
11	NeuN	1:1000	mouse	Sigma-Aldrich	MAB377	AB_2298772
12	PH3	1:1000	rat	Abcam	ab10543	AB_2295065
13	Tbr2	1:500	rabbit	Atlas Antibodies	HPA028896	AB_10601370
14	Tbr2	1:500	rat	Thermo Fisher	14-4875-82	AB_11042577

### Sheet: Secondary antibody
	target	concentration	host species	manufacture	conjugation	catalog #	RRID
1	chicken IgY (H+L)	1:1000	donkey	Jackson immunoresearch	Alexa fluor 488	703-545-155	AB_2340375
2	mouse IgG (H+L)	1:1000	donkey	Abcam	Alexa fluor 405	ab175659	N/C
3	mouse IgG (H+L)	1:1000	donkey	Invitrogen	Alexa fluor 555	A31570	AB_2313501
4	rat IgG (H+L)	1:1000	donkey	Jackson immunoresearch	Cy3	712-165-153	AB_2340667
5	rat IgG (H+L)	1:1000	donkey	Invitrogen	Alexa fluor 647	A48272	AB_2893138
6	goat IgG (H+L)	1:1000	donkey	Invitrogen	Alexa fluor 647	A21447	AB_141844
7	rabbit IgG (H+L)	1:1000	donkey	Invitrogen	Alexa fluor 488	A21206	AB_2535792
8	rabbit IgG (H+L)	1:1000	donkey	Invitrogen	Alexa fluor 555	A31572	AB_162543
9	rabbit IgG (H+L)	1:1000	donkey	Invitrogen	Alexa fluor 647	A31573	AB_2536183
