## Supplementary Table 3 for "Heterochronic scaling of neurogenesis for species-specific dosing of cortical excitatory subtypes"

### Sheet: WGCNA module genes
WGCNA module 1 genes	WGCNA module 2 genes	WGCNA module 3 genes	WGCNA module 4 genes
Late-high genes	"Canonical" early-high genes	"Opposite" trend genes	"Rat-protracted" early-high genes
PREX2	DUSP28	COL5A2	PREX2
CRISPLD1	TAGLN2	BOK	SULF1
SH3BP4	ZDHHC12	TNFAIP6	EYA1
IER5	LYPD6	ITGA6	LONRF2
ILDR2	PDK1	JAG1	SERPINE2
CFAP45	SLC43A1	ID1	SH3BP4
SUSD4	BTBD3	BMP7	LRRFIP1
CAMK1G	ZCCHC3	ZCCHC12	RGS16
PLXDC2	TOX2	GRIA3	IER5
FIGN	PLTP	OLFML3	ILDR2
FRZB	STK26	TOX	PLXDC2
CD82	NHSL2	PLK3	OLFM1
LMO2	MGARP	PRKG2	FIGN
B2M	MAML3	MEST	FRZB
SULF2	CRABP2	FOSB	LMO2
SALL4	PLAG1	PLEKHB1	B2M
ZIC3	PAPPA	PLEKHG1	HSPA12B
AMOT	HOOK1	SAMD5	BTBD3
SPRY1	LRRC42	ARID5B	FLRT3
CGN	BEND5	TIMP3	SULF2
NPNT	SLC2A1	CDH11	BMP7
WLS	PTPRU	SIPA1L2	NUDT11
GALNT12	ID3	SPRY2	ZIC3
RSPO1	DRAXIN	CLYBL	PCDH19
TRIM62	APBB2	ZIC5	AMOT
ZBTB8B	ATP8A1	NTM	SPRY1
CASZ1	OCIAD2	IL18	SERTM1
KLHL21	ADGRL3	MEIS1	NPNT
SLIT2	GLT1D1	SPARC	WLS
SEL1L3	PDGFA	ETV4	GALNT12
GSX2	BAIAP2L1	ETV5	SH3GL2
PARM1	IMPDH1	PACRG	CACHD1
MN1	CNTNAP2	EFNA5	SLC2A1
TMEM132C	ATOH8	CAMK2A	RSPO1
MEDAG	VAMP8	DMRT3	CASZ1
FEZF1	MAT2A	VLDLR	FGFR3
REEP1	FRMD4B	P4HA3	SLIT2
RTKN	ACRBP	CYBRD1	APBB2
LRRN1	PPFIBP1	DLX1	OCIAD2
UCP2	SPINT2	SPP1	GSX2
FGFR2	TSHZ3	LUZP2	FRAS1
FUCA2	NR2F2	CAPN5	SGSM1
MAP7	ACER3	SYNE1	TMEM132C
SLC16A10	ZKSCAN2	PXDC1	FEZF1
UNC5B	ALDOA	SLC14A1	GADD45A
ARID3A	BNIP3	ALDH1L1	REEP1
DUSP6	CCND1		VAMP8
COL4A2	RGS17		RTKN
TDRP	RHOBTB1		LRRN1
PDLIM3	COL18A1		WNT5B
PRIMPOL	HMGA2		SPINT2
LPL	MTMR7		RHCG
LPAR2	ISYNA1		ACER3
CLGN	S1PR2		UCP2
NKD1	DIXDC1		DOC2A
WNT5A	LOXL1		PLEKHG1
DOCK9	FILIP1		AIG1
PDGFD	DUSP7		UNC5B
RORA	CMTM8		COL18A1
ZIC4	HUS1		DUSP6
MAPKAPK3	GALNT10		RNF122
SCN5A	MFAP4		LPL
SEC14L2	ABR		LPAR2
ALKBH5	PCTP		TMEM59L
NTN1	IGF2BP1		ISYNA1
SMTNL2	BAHCC1		NKD1
CACNA1G	NTRK2		WNT5A
CYB561	TPPP		DLEU7
AXIN2	NR2F1		RORA
JARID2	CCDC125		ZIC4
VCAN	SOX11		CACNA2D2
SPAG1	AKAP5		KLHDC8B
FBLN1	MAP3K9		NTN1
WNT7B	EML5		TEKT1
PKP2	CCDC88C		SMTNL2
MYLK	DICER1		CACNA1G
RABL3	BCL11B		RARA
PHLDB2	KIF26A		AXIN2
RCAN2	ANGPT1		JARID2
ST6GAL2	THEM6		NR2F1
TGIF1	LY6H		VCAN
FZD8	GCAT		EMB
FBN2	SULT4A1		SOSTDC1
STX3	PUS7L		FBLN1
PCSK5	YDJC		WNT7B
IL33	PRODH		PHLDB2
RBP4	IGF2BP2		ANGPTL4
PDLIM1	TFRC		ST6GAL2
VWA2	LSAMP		TGIF1
GFRA1	EPHA3		FBN2
PRELP	TIAM1		SYT7
SFMBT2	HMGA1		STX3
LRP1B	PLEKHH2		TLE4
BMP2	CABLES1		GFRA1
NRSN2	SEMA6A		LRP1B
SLC2A12	MYO5B		LURAP1L
NEUROD4	MBP		KSR2
ZIC2	PTAR1		GXYLT2
MYLIP	KANK1		SLC6A1
ABCG1	PCGF6		CHST8
ADAMTS19	NEUROD6		NEUROD4
SSH3	HIF3A		ZIC2
DPP10	HECW2		SNX22
ASTN2	TNC		ENPP2
STRIP2	GABRG1		ADAMTS19
DKKL1	HTRA1		UNC93B1
PTPRE	ADRA1A		PM20D1
BTN2A2	ADRA2A		LYPD6B
AIFM3	CRYAB		UNC5C
LOX			NRIP2
AP5B1			SPON1
			PTPRE
			UBA7
			GABRB2
			WNT3
			RIBC2
			AIFM3
			LOX
			ALDH3B1

### Sheet: Progenitor age gene shared
Gene symbol	Gene weight (mouse)	Gene weight (rat)	# Minus / Plus weight represents an early / late biased trend of the genes, respectively.
Hmga2	-1.38907	-2.26502	## Genes with a weight of zero indicate that they are included in the models discarded during cross-validation, and therefore do not contribute to the retained, optimised model.
Pantr1	0.880661	1.64969
Fam210b	0.446885	2.0234
Zbtb20	0.606712	0
Dll3	-0.131254	-1.51304
Ccnd1	-0.60147	-0.0516616
Rbp1	-0.250691	-1.42274
Ptma	-0.470008	-0.0473445
Rgcc	-0.449381	0
Uncx	-0.0891738	-1.14946
Igfbp2	-0.396403	0
Gadd45g	0.309773	0.289697
Fgfbp3	0	-0.643003
Slco1c1	0.247568	0.323507
Mest	-0.240199	0
Tagln2	-0.0324144	-0.603802
Gadd45a	-0.213994	0.253417
Plk3	-0.0159816	-0.42303
Eomes	0	-0.360959
Cdk6	0.168753	0
Wnt8b	-0.15712	0
Neurog1	-0.129	0.319553
Tnc	0.149678	0
Cbfa2t2	0.14794	0.177648
Neurog2	-0.125698	0.00926576
Dll1	-0.115012	0
Atp1a2	0	0.215109
Wnt7b	0.10658	-0.16591
Etv5	-0.0359351	-0.113338
Ezh2	-0.0892778	0
Igsf8	0	0.0577347
Zic1	0	-0.0553765
Id1	-0.0662403	-0.0450167
Ccnb1	0.0539648	0.0244719
Wnt5b	-0.0483413	0
Ccdc80	0	-0.00163586
Mfng	0	0
Ptx3	0	0
Fam110a	-0.0320918	0
Hes6	0	0
Nusap1	0	0
Mt1	0.00672101	0
Ptn	0	0
Rlbp1	0	1.21695
Tuba1c	0	0.419654
Cenpe	0	0
Arl6ip1	0	0
Id3	0	0
Ccnd2	0	0.0209263
Zic4	0	0
Mt3	0	0
Rspo1	0	0
Aldoc	0	0.0189168
Ddah1	0	0
Mfge8	0	0
Dct	0	-0.821149
Rcor2	0	-0.118628
Optc	0	0.436312
Coro1c	0	0
Wnt7a	0	0
Wls	0	0

### Sheet: Progenitor age gene in mouse
Gene symbol	Gene weight	Abs_gene weight	# Minus / Plus weight represents an early / late biased trend of the genes, respectively.
Hmga2	-1.38907	1.38907	## Genes with a weight of zero indicate that they are included in the models discarded during cross-validation, and therefore do not contribute to the retained, optimised model.
Pantr1	0.880661	0.880661
Wdr89	0.772159	0.772159
Zbtb20	0.606712	0.606712
Ccnd1	-0.60147	0.60147
Ptma	-0.470008	0.470008
Rgcc	-0.449381	0.449381
Fam210b	0.446885	0.446885
Cd9	0.431219	0.431219
Igfbp2	-0.396403	0.396403
F2r	0.328195	0.328195
Gadd45g	0.309773	0.309773
Rbp1	-0.250691	0.250691
Slco1c1	0.247568	0.247568
Mest	-0.240199	0.240199
Loxl1	0.227474	0.227474
Cdc20	0.214369	0.214369
Gadd45a	-0.213994	0.213994
Diaph2	0.184319	0.184319
G2e3	0.181267	0.181267
Ikzf5	0.179707	0.179707
Chchd10	-0.173014	0.173014
Cdk6	0.168753	0.168753
Wnt8b	-0.15712	0.15712
Ifitm2	-0.157077	0.157077
Igfbp4	-0.154463	0.154463
Tnc	0.149678	0.149678
Miat	-0.148019	0.148019
Cbfa2t2	0.14794	0.14794
Hdac9	0.14524	0.14524
Ube2l6	0.143157	0.143157
Tob1	0.136466	0.136466
Dll3	-0.131254	0.131254
Neurog1	-0.129	0.129
Prrx2	-0.127529	0.127529
Neurog2	-0.125698	0.125698
Col12a1	-0.123049	0.123049
Dll1	-0.115012	0.115012
Aldh1l1	0.113506	0.113506
Ankrd6	0.111324	0.111324
Scrg1	0.10973	0.10973
Wnt7b	0.10658	0.10658
Kif26b	-0.103496	0.103496
Tmem91	0.102814	0.102814
Peg10	-0.0927648	0.0927648
Nfic	0.0906326	0.0906326
Pls3	0.0897416	0.0897416
Ezh2	-0.0892778	0.0892778
Uncx	-0.0891738	0.0891738
B3gat2	-0.079133	0.079133
Prkcb	-0.0778521	0.0778521
Creg1	-0.0775894	0.0775894
Nkain4	-0.0773303	0.0773303
Ttc39c	0.0758459	0.0758459
Cxxc5	-0.0708783	0.0708783
Sema3a	0.0702209	0.0702209
Fdps	-0.0695622	0.0695622
Mmp14	0.0690752	0.0690752
Rrbp1	-0.0669387	0.0669387
Id1	-0.0662403	0.0662403
Cdo1	-0.0659828	0.0659828
Ptgds	0.0612149	0.0612149
Tifa	0.059604	0.059604
Nr3c1	-0.056096	0.056096
Cmc1	0.0556767	0.0556767
Robo3	-0.0540137	0.0540137
Ccnb1	0.0539648	0.0539648
Klf4	-0.0525211	0.0525211
Chodl	0.0509049	0.0509049
Peli2	-0.050643	0.050643
Nrg1	0.0499502	0.0499502
Pcdh18	0.0492569	0.0492569
Wnt5b	-0.0483413	0.0483413
Slc16a2	-0.0473448	0.0473448
Akirin2	-0.0472736	0.0472736
H1f0	0.0458942	0.0458942
Foxo1	0.0452841	0.0452841
Sorl1	-0.0435063	0.0435063
Sapcd1	-0.0419469	0.0419469
Mlf1	-0.0385404	0.0385404
Slc14a2	0.0370234	0.0370234
Tekt2	0.0364689	0.0364689
Etv5	-0.0359351	0.0359351
Rnf152	-0.0357855	0.0357855
Hyls1	-0.0356111	0.0356111
Hmox1	-0.0347569	0.0347569
Meis1	-0.032622	0.032622
Tagln2	-0.0324144	0.0324144
Fam110a	-0.0320918	0.0320918
Klf15	-0.0316827	0.0316827
Etv1	-0.0315575	0.0315575
Lypd6	-0.0288551	0.0288551
Ctsc	0.0283811	0.0283811
Rras	-0.0280516	0.0280516
Rap1b	0.0250875	0.0250875
Vat1l	-0.0227393	0.0227393
Neurod4	-0.0223461	0.0223461
Mcam	0.02205	0.02205
Bend4	-0.0186033	0.0186033
Loxl2	-0.018124	0.018124
Plk3	-0.0159816	0.0159816
Kdelr3	-0.0154643	0.0154643
Prox1	-0.0153799	0.0153799
Rftn2	-0.014745	0.014745
Tpm1	0.0117191	0.0117191
Rbpms2	-0.0103389	0.0103389
Rasgrp1	-0.0097791	0.0097791
Antxr2	0.00846112	0.00846112
Mt1	0.00672101	0.00672101
Rgs3	0.00607721	0.00607721
Fbn1	-0.00561197	0.00561197
Fstl1	0.0055438	0.0055438
Sertad4	0.00487871	0.00487871
Abcd2	-0.00466239	0.00466239
Hook1	-0.00358384	0.00358384
Thrsp	0.00264251	0.00264251
Tspo	-0.00128583	0.00128583
Tns1	-0.000350557	0.000350557
Zic1	0	0
Atp1a2	0	0
Igsf8	0	0
Eomes	0	0
Mfng	0	0
Ptx3	0	0
Cenpf	0	0
Notch2	0	0
Fabp7	0	0
Ccdc80	0	0
Hes6	0	0
Pbx3	0	0
Nusap1	0	0
Clu	0	0
Prc1	0	0
Dleu7	0	0
Fgfbp3	0	0
Ptn	0	0
Fam171b	0	0
Rlbp1	0	0
Tuba1c	0	0
Cenpa	0	0
Cenpe	0	0
Pcdh10	0	0
Serping1	0	0
Arl6ip1	0	0
Id3	0	0
Bcan	0	0
Slc2a1	0	0
Elk3	0	0
Ccnd2	0	0
Zic4	0	0
Mmrn2	0	0
Hmgcs1	0	0
Arhgap18	0	0
Zfhx3	0	0
Cav1	0	0
Insig1	0	0
Tmem132b	0	0
Apln	0	0
Phlda3	0	0
Gng12	0	0
Pcdh11x	0	0
Trim36	0	0
Tspan18	0	0
Sdf2l1	0	0
Il11ra1	0	0
Ifi30	0	0
Mt3	0	0
Rspo1	0	0
Hes5	0	0
Aldoc	0	0
Ddah1	0	0
Clybl	0	0
Eya2	0	0
Svil	0	0
Pdlim5	0	0
Etv4	0	0
Gabra4	0	0
Ttyh2	0	0
Rpgrip1	0	0
Mfge8	0	0
Gpc3	0	0
Dct	0	0
Cst3	0	0
Tril	0	0
Mecom	0	0
Blvrb	0	0
Rcor2	0	0
Ltbp1	0	0
Optc	0	0
Hspa5	0	0
Ddit4	0	0
Pmp22	0	0
Slc7a1	0	0
Cav2	0	0
Coro1c	0	0
Angptl4	0	0
Wnt7a	0	0
Ctsl	0	0
S100a1	0	0
Gpt2	0	0
Wls	0	0
Crtap	0	0
Rsu1	0	0
Plcxd2	0	0
Ier2	0	0
Dtna	0	0
Dap	0	0
Tle1	0	0
Tmem100	0	0
Pidd1	0	0
Plin2	0	0
Slc3a2	0	0
Cep112	0	0
Gusb	0	0

### Sheet: Progenitor age gene in rat
Gene symbol	Gene weight	Abs_gene weight	# Minus / Plus weight represents an early / late biased trend of the genes, respectively.
Hmga2	-2.26502	2.26502	## Genes with a weight of zero indicate that they are included in the models discarded during cross-validation, and therefore do not contribute to the retained, optimised model.
Fam210b	2.0234	2.0234
Pantr1	1.64969	1.64969
Dll3	-1.51304	1.51304
Rbp1	-1.42274	1.42274
Rlbp1	1.21695	1.21695
Uncx	-1.14946	1.14946
Mfap4	1.00336	1.00336
Slc1a3	-0.864565	0.864565
Insm1	0.85685	0.85685
Dct	-0.821149	0.821149
Plekhf2	0.800468	0.800468
Fgfbp3	-0.643003	0.643003
Sstr2	0.626786	0.626786
Tagln2	-0.603802	0.603802
Xist	-0.599997	0.599997
Acot1	0.558441	0.558441
Ldha	-0.486167	0.486167
Optc	0.436312	0.436312
Plk3	-0.42303	0.42303
Tuba1c	0.419654	0.419654
Eomes	-0.360959	0.360959
Meis2	-0.340517	0.340517
Slco1c1	0.323507	0.323507
Neurog1	0.319553	0.319553
Lix1	0.31077	0.31077
S100b	0.304197	0.304197
Crabp2	-0.299903	0.299903
Mpped2	0.297667	0.297667
Elavl4	-0.290666	0.290666
Cxcl12	-0.290075	0.290075
Gadd45g	0.289697	0.289697
Nr2f1	-0.278108	0.278108
Lig1	0.273333	0.273333
Elavl2	-0.257078	0.257078
Gadd45a	0.253417	0.253417
Cbx3	0.23215	0.23215
Atp1a2	0.215109	0.215109
Lrrn1	-0.194205	0.194205
Bub3	0.179454	0.179454
Cbfa2t2	0.177648	0.177648
Wnt7b	-0.16591	0.16591
Lhx9	-0.141104	0.141104
Btg2	0.128535	0.128535
Rcor2	-0.118628	0.118628
Etv5	-0.113338	0.113338
Slc30a10	-0.112949	0.112949
Enpp2	0.106409	0.106409
Kpna2	0.104682	0.104682
Ttr	0.0976939	0.0976939
Tac1	-0.0958445	0.0958445
Wnt4	-0.0921273	0.0921273
Aurka	0.0906806	0.0906806
Olig1	0.0899257	0.0899257
Hmmr	-0.0805837	0.0805837
Pam	-0.0791699	0.0791699
Sp5	0.0660787	0.0660787
Igsf8	0.0577347	0.0577347
Zic1	-0.0553765	0.0553765
Id4	-0.0548916	0.0548916
Nbl1	0.0500558	0.0500558
Ccnd1	-0.0516616	0.0516616
Ptma	-0.0473445	0.0473445
Id1	-0.0450167	0.0450167
Sulf1	0.0446469	0.0446469
Ccno	-0.0435098	0.0435098
Calca	-0.0344355	0.0344355
Rgs16	-0.0331488	0.0331488
Ccnb1	0.0244719	0.0244719
Ccnd2	0.0209263	0.0209263
Ebf2	-0.0192685	0.0192685
Aldoc	0.0189168	0.0189168
Shox2	0.0173957	0.0173957
Prelp	-0.0162094	0.0162094
Mki67	-0.0139956	0.0139956
Neurog2	0.00926576	0.00926576
Scx	-0.00888653	0.00888653
Esm1	-0.0088215	0.0088215
Ppia	-0.00808383	0.00808383
Wnt9a	-0.00773218	0.00773218
Psrc1	-0.00728666	0.00728666
Tubb4b	0.00714903	0.00714903
Postn	0.00327055	0.00327055
Ccdc80	-0.00163586	0.00163586
Ube2s	-0.000352439	0.000352439
Mest	0	0
Mfng	0	0
Foxj1	0	0
Ptx3	0	0
Btbd17	0	0
Hes6	0	0
Nusap1	0	0
Shisa8	0	0
Mt1	0	0
Ptn	0	0
Pcna	0	0
Ccnb2	0	0
Cenpe	0	0
Prmt8	0	0
Arl6ip1	0	0
Id3	0	0
Fam110a	0	0
Plk1	0	0
Mif	0	0
Zic4	0	0
Spry1	0	0
Spc25	0	0
Ung	0	0
Lrp1b	0	0
Mis18bp1	0	0
Mt3	0	0
Rspo1	0	0
Ddah1	0	0
Zbtb20	0	0
Lmo2	0	0
Wnt8b	0	0
Tnc	0	0
Dll1	0	0
Pax3	0	0
Rgcc	0	0
Rspo2	0	0
Jun	0	0
Mfge8	0	0
Fgf17	0	0
Cdk6	0	0
Ndrg2	0	0
Igfbp2	0	0
Wfdc1	0	0
Kif2c	0	0
Coro1c	0	0
Otx2	0	0
Wnt7a	0	0
Ezh2	0	0
Wls	0	0
Wnt5b	0	0
